# The timing of transcription of RpoS-dependent genes varies across multiple stresses in *Escherichia coli* K-12

**DOI:** 10.1101/2023.02.17.528066

**Authors:** Josephine Adams, Johnson Hoang, Emily Petroni, Ethan Ashby, Johanna Hardin, Daniel M. Stoebel

**Affiliations:** Department of Biology, Harvey Mudd College, Claremont CA; Doheny Eye Institute, Pasadena, CA; Division of Molecular and Cellular Biology, Eunice Kennedy Shriver National Institute of Child Health and Human Development, Bethesda, MD; Department of Mathematics and Statistics, Pomona College, Claremont CA; University of Washington, Department of Biostatistics, Seattle, WA

**Author notes:** These authors contributed equally (Josephine Adams, Johnson Hoang, Emily Petroni).

## Abstract

The alternative sigma factor RpoS regulates transcription of over 1000 genes in *Escherichia coli* in response to many different stresses. RpoS levels rise continuously after exposure to stress, and the consequences of changing levels of RpoS for the temporal patterns of expression of RpoS-regulated genes have not been described. We measured RpoS levels at various times during the entry to stationary phase, or in response to high osmolarity or low temperature, and found that the time required to reach maximum levels varied by several hours. We quantified the transcriptome across these stresses using RNA-seq. The number of differentially expressed genes differed among stresses, with 1379 DE genes identified in stationary phase, 633 in high osmolarity, and 302 in cold shock. To quantify the timing of gene expression, we fit sigmoid or double sigmoid models to differentially expressed genes in each stress. During the entry into stationary phase, genes whose expression rose earlier tended to be those that had been found to respond most strongly to low levels of RpoS. The timing of individual gene’s expression was not correlated across stresses. Taken together, our results demonstrate *E. coli* activates RpoS with different timing in response to different stresses, which in turn generates a unique pattern of timing of the transcription response to each stress.

**Importance:** Bacteria adapt to changing environments by altering the transcription of their genes. Specific proteins can regulate these changes. This study explored how a single protein called RpoS controls how many genes change expression during adaptation to three stresses. We found that: 1) RpoS is responsible for activating different genes in different stresses; 2) that during a stress, the timing of gene activation depends on the what stress it is, and; 3) that how much RpoS a gene needs in order to be activated can predict when that gene will be activated during the stress of stationary phase.
