## Supplementary material for "The timing of transcription of RpoS-dependent genes varies across multiple stresses in *Escherichia coli* K-12": Table S3

Analysis Type:	PANTHER Overrepresentation Test (Released 20221013)
Annotation Version and Release Date:	GO Ontology database DOI: 10.5281/zenodo.6799722 Released 2022-07-01
Analyzed List:	all_osmo_GO_genes.txt (Escherichia coli)	There are duplicate IDs in the file. The unique set of IDs will be used.
Reference List:	Escherichia coli (all genes in database)
Test Type:	FISHER
Correction:	FDR
GO biological process complete	Escherichia coli - REFLIST (4392)	all_osmo_GO_genes.txt (518)	all_osmo_GO_genes.txt (expected)	all_osmo_GO_genes.txt (over/under)	all_osmo_GO_genes.txt (fold Enrichment)	all_osmo_GO_genes.txt (raw P-value)	all_osmo_GO_genes.txt (FDR)
ATP generation from ADP (GO:0006757)	20	10	2.36	+	4.24	6.65E-04	4.44E-02
ATP metabolic process (GO:0046034)	29	16	3.42	+	4.68	6.56E-06	1.37E-03
biological_process (GO:0008150)	3408	458	401.95	+	1.14	1.96E-09	3.07E-06
biosynthetic process (GO:0009058)	926	152	109.21	+	1.39	3.12E-05	4.89E-03
carbohydrate biosynthetic process (GO:0016051)	150	35	17.69	+	1.98	5.32E-04	3.97E-02
carbohydrate catabolic process (GO:0016052)	135	32	15.92	+	2.01	7.22E-04	4.62E-02
carbohydrate derivative metabolic process (GO:1901135)	395	84	46.59	+	1.8	9.64E-07	3.78E-04
carbohydrate metabolic process (GO:0005975)	390	80	46	+	1.74	5.96E-06	1.33E-03
catabolic process (GO:0009056)	505	89	59.56	+	1.49	3.48E-04	3.51E-02
cellular biosynthetic process (GO:0044249)	889	141	104.85	+	1.34	3.19E-04	3.44E-02
cellular carbohydrate metabolic process (GO:0044262)	235	52	27.72	+	1.88	6.34E-05	8.64E-03
cellular metabolic process (GO:0044237)	1972	294	232.58	+	1.26	3.52E-07	1.57E-04
cellular process (GO:0009987)	2972	411	350.52	+	1.17	2.27E-08	1.78E-05
cellular response to stress (GO:0033554)	379	71	44.7	+	1.59	3.66E-04	3.18E-02
colanic acid biosynthetic process (GO:0009242)	19	12	2.24	+	5.36	3.59E-05	5.36E-03
colanic acid metabolic process (GO:0046377)	22	13	2.59	+	5.01	2.85E-05	4.70E-03
glucose metabolic process (GO:0006006)	31	13	3.66	+	3.56	4.10E-04	3.47E-02
glycolytic process (GO:0006096)	19	10	2.24	+	4.46	4.89E-04	3.74E-02
hexose import across plasma membrane (GO:0140271)	6	6	0.71	+	8.48	7.09E-04	4.63E-02
hexose metabolic process (GO:0019318)	60	20	7.08	+	2.83	1.66E-04	2.08E-02
macromolecule biosynthetic process (GO:0009059)	443	81	52.25	+	1.55	2.16E-04	2.60E-02
metabolic process (GO:0008152)	2205	327	260.06	+	1.26	2.82E-08	1.47E-05
monosaccharide metabolic process (GO:0005996)	96	25	11.32	+	2.21	8.04E-04	4.94E-02
nucleoside diphosphate metabolic process (GO:0009132)	26	12	3.07	+	3.91	3.45E-04	3.60E-02
nucleoside diphosphate phosphorylation (GO:0006165)	22	11	2.59	+	4.24	3.59E-04	3.22E-02
nucleoside phosphate metabolic process (GO:0006753)	163	37	19.22	+	1.92	5.61E-04	3.99E-02
nucleoside triphosphate metabolic process (GO:0009141)	41	18	4.84	+	3.72	2.02E-05	3.96E-03
nucleotide metabolic process (GO:0009117)	159	36	18.75	+	1.92	7.42E-04	4.65E-02
nucleotide phosphorylation (GO:0046939)	22	11	2.59	+	4.24	3.59E-04	3.52E-02
organic substance biosynthetic process (GO:1901576)	911	151	107.44	+	1.41	2.18E-05	4.01E-03
organic substance catabolic process (GO:1901575)	490	88	57.79	+	1.52	2.21E-04	2.56E-02
organic substance metabolic process (GO:0071704)	1993	302	235.06	+	1.28	2.72E-08	1.70E-05
phosphate-containing compound metabolic process (GO:0006796)	460	82	54.25	+	1.51	4.65E-04	3.74E-02
phosphorus metabolic process (GO:0006793)	481	85	56.73	+	1.5	4.54E-04	3.74E-02
polyol metabolic process (GO:0019751)	37	14	4.36	+	3.21	5.70E-04	3.97E-02
primary metabolic process (GO:0044238)	1733	279	204.39	+	1.37	5.01E-10	1.57E-06
purine nucleoside diphosphate metabolic process (GO:0009135)	22	11	2.59	+	4.24	3.59E-04	3.31E-02
purine nucleoside triphosphate metabolic process (GO:0009144)	34	18	4.01	+	4.49	2.71E-06	9.42E-04
purine nucleotide metabolic process (GO:0006163)	82	23	9.67	+	2.38	5.53E-04	4.03E-02
purine ribonucleoside diphosphate metabolic process (GO:0009179)	22	11	2.59	+	4.24	3.59E-04	3.41E-02
purine ribonucleoside triphosphate metabolic process (GO:0009205)	31	17	3.66	+	4.65	3.58E-06	1.12E-03
purine ribonucleotide metabolic process (GO:0009150)	76	22	8.96	+	2.45	6.25E-04	4.26E-02
response to abiotic stimulus (GO:0009628)	254	59	29.96	+	1.97	5.88E-06	1.42E-03
response to heat (GO:0009408)	63	22	7.43	+	2.96	4.45E-05	6.34E-03
response to stimulus (GO:0050896)	956	157	112.75	+	1.39	2.33E-05	4.05E-03
response to stress (GO:0006950)	561	106	66.17	+	1.6	4.84E-06	1.26E-03
response to temperature stimulus (GO:0009266)	88	26	10.38	+	2.51	1.35E-04	1.77E-02
ribonucleoside diphosphate metabolic process (GO:0009185)	23	11	2.71	+	4.06	4.81E-04	3.77E-02
ribonucleoside triphosphate metabolic process (GO:0009199)	35	18	4.13	+	4.36	3.70E-06	1.06E-03
small molecule metabolic process (GO:0044281)	884	141	104.26	+	1.35	2.49E-04	2.79E-02
Unclassified (UNCLASSIFIED)	984	60	116.05	-	0.52	1.96E-09	2.05E-06
